# SEISMICgraph: a web-based tool for RNA structure data visualization

**DOI:** 10.1101/2024.09.26.615187

**Authors:** Federico Fuchs Wightman, Grant Yang, Yves J. Martin des Taillades, Casper L’Esperance-Kerckhoff, Scott Grote, Matthew F. Allan, Daniel Herschlag, Silvi Rouskin, Lauren D. Hagler

## Abstract

In recent years, RNA has been increasingly recognized for its essential roles in biology, functioning not only as a carrier of genetic information but also as a dynamic regulator of gene expression through its interactions with other RNAs, proteins, and itself. Advances in chemical probing techniques have significantly enhanced our ability to identify RNA secondary structures and understand their regulatory roles. These developments, alongside improvements in experimental design and data processing, have greatly increased the resolution and throughput of structural analyses. Here, we introduce SEISMICgraph, a web-based tool designed to support RNA structure research by offering data visualization and analysis capabilities for a variety of chemical probing modalities. SEISMICgraph enables simultaneous comparison of data across different sequences and experimental conditions through a user-friendly interface that requires no programming expertise. We demonstrate its utility by investigating known and putative riboswitches and exploring how RNA modifications influence their structure and binding. SEISMICgraph’s ability to rapidly visualize adenine-dependent structural changes and assess the impact of pseudouridylation on these transitions provides novel insights and establishes a roadmap for numerous future applications.

**GRAPHICAL ABSTRACT:** 
