## Supplementary Table 1 for "SEISMICgraph: a web-based tool for RNA structure data visualization"

name	full_sequence	fwd_primer	buffer_fwd	roi	buffer_rev	barcode	rev_primer
NC_010184_1__262218_262319__pos	TTAAACCGGCCAACATACCTTTTCTTCCAGATAATATAAAACAATCCTTCATATATCCTCGATGATATGGTTTGAGAGTCTCTACCGGGTTACCGTAAACAACCTGACTATGAAGGCAGTGCGTCTTATACTTCTCTTCATGTTCTGTGTCCGCTACTCGTTCCTTTCGA	TTAAACCGGCCAACATACC	TTTTCTTCC	AGATAATATAAAACAATCCTTCATATATCCTCGATGATATGGTTTGAGAGTCTCTACCGGGTTACCGTAAACAACCTGACTATGAAGGCAGTGCGTCTTATA	AGATAATATAAAACAATCCTTCATATATCCTCGATGATATGGTTTGAGAGTCTCTACCGGGTTACCGTAAACAACCTGACTATGAAGGCAGTGCGTCTTATACTTCTCTTC	ATGTTCTGTGTC	CGCTACTCGTTCCTTTCGA
NC_012659_1__260541_260642__pos	TTAAACCGGCCAACATACCCCTTCTCCCAGATAATATAAAACGATCCTTCATATATCCTCAAAGATAAGGTTTGAGAGTCTCTACCGGGTTACCGTAAACAACCTGACTATGAAGGCAGTGTGTCTTATACTTCTTTTCTAACGAGAACCACGCTACTCGTTCCTTTCGA	TTAAACCGGCCAACATACC	CCTTCTCCC	AGATAATATAAAACGATCCTTCATATATCCTCAAAGATAAGGTTTGAGAGTCTCTACCGGGTTACCGTAAACAACCTGACTATGAAGGCAGTGTGTCTTATA	AGATAATATAAAACGATCCTTCATATATCCTCAAAGATAAGGTTTGAGAGTCTCTACCGGGTTACCGTAAACAACCTGACTATGAAGGCAGTGTGTCTTATACTTCTTTTC	TAACGAGAACCA	CGCTACTCGTTCCTTTCGA
NC_007530_2__260641_260742__pos	TTAAACCGGCCAACATACCTCCCTCTTTAGATAATATAAAACGATCCTTCATATATCCTCAAAGATAAGGTTTGAGAGTCTCTACCGGGTTACCGTAAACAACCTGACTATGAAGGCAGTGTGTCTTATACCCCTCTTCTTGTTCCACACTCGCTACTCGTTCCTTTCGA	TTAAACCGGCCAACATACC	TCCCTCTTT	AGATAATATAAAACGATCCTTCATATATCCTCAAAGATAAGGTTTGAGAGTCTCTACCGGGTTACCGTAAACAACCTGACTATGAAGGCAGTGTGTCTTATA	AGATAATATAAAACGATCCTTCATATATCCTCAAAGATAAGGTTTGAGAGTCTCTACCGGGTTACCGTAAACAACCTGACTATGAAGGCAGTGTGTCTTATACCCCTCTTC	TTGTTCCACACT	CGCTACTCGTTCCTTTCGA
NC_013205_1__446689_446790__pos	TTAAACCGGCCAACATACCCCTTCTCTTATGGGTGCGTAATCCGAGACTCGTATAATGCCGGGAATATGGCCCGGCAGTCTCTACGAGGCGACCGTAAATCGCCTTGCTACGAGGTCGGGCAGGAACGTCCTCTTTTCCTGTTGTCCTACTCGCTACTCGTTCCTTTCGA	TTAAACCGGCCAACATACC	CCTTCTCTT	ATGGGTGCGTAATCCGAGACTCGTATAATGCCGGGAATATGGCCCGGCAGTCTCTACGAGGCGACCGTAAATCGCCTTGCTACGAGGTCGGGCAGGAACGTC	ATGGGTGCGTAATCCGAGACTCGTATAATGCCGGGAATATGGCCCGGCAGTCTCTACGAGGCGACCGTAAATCGCCTTGCTACGAGGTCGGGCAGGAACGTCCTCTTTTCC	TGTTGTCCTACT	CGCTACTCGTTCCTTTCGA
NC_011566_1__5111307_5111406__neg	TTAAACCGGCCAACATACCCTCTTCTTCCATTCGCATCCGCTAATTACTTCGTATAATCCCAATGATATGGTTTGGGAGTTTCTACCAAGAGCCTTAAATTCTTGATTATGAGGTCTGTGACTTTGATGTTTCCTCTTCCGATATTGGAATCGCTACTCGTTCCTTTCGA	TTAAACCGGCCAACATACC	CTCTTCTTCC	ATTCGCATCCGCTAATTACTTCGTATAATCCCAATGATATGGTTTGGGAGTTTCTACCAAGAGCCTTAAATTCTTGATTATGAGGTCTGTGACTTTGATG	ATTCGCATCCGCTAATTACTTCGTATAATCCCAATGATATGGTTTGGGAGTTTCTACCAAGAGCCTTAAATTCTTGATTATGAGGTCTGTGACTTTGATGTTTCCTCTTC	CGATATTGGAAT	CGCTACTCGTTCCTTTCGA
NC_016751_1__532276_532377__pos	TTAAACCGGCCAACATACCTCTCTCCTCATTCTGGAATTTTTCTTTTCCTATATAATTCCGGTAATATGGTCCGGAAGTCTCTACCAGATGGCCGTAAACCATCTGACTATAGGAAAAGGGGAGCTTAATTCTTCCTTTTCGTGCACATTACGCTACTCGTTCCTTTCGA	TTAAACCGGCCAACATACC	TCTCTCCTC	ATTCTGGAATTTTTCTTTTCCTATATAATTCCGGTAATATGGTCCGGAAGTCTCTACCAGATGGCCGTAAACCATCTGACTATAGGAAAAGGGGAGCTTAAT	ATTCTGGAATTTTTCTTTTCCTATATAATTCCGGTAATATGGTCCGGAAGTCTCTACCAGATGGCCGTAAACCATCTGACTATAGGAAAAGGGGAGCTTAATTCTTCCTTT	TCGTGCACATTA	CGCTACTCGTTCCTTTCGA
NC_008531_1__611903_611999__pos	TTAAACCGGCCAACATACCCCCCTTTCTCTTCAACTAAAGAAGTTATTTGCAGATATATCGTTGGAAAACGGCCAACAGTTTCTACCACGCCCCAAAAGTCGTGACTATCCGCAAATGTTTTTGACGATTCCTCTCTCTAGTACGTCTGAACGCTACTCGTTCCTTTCGA	TTAAACCGGCCAACATACC	CCCCTTTCTCTT	CAACTAAAGAAGTTATTTGCAGATATATCGTTGGAAAACGGCCAACAGTTTCTACCACGCCCCAAAAGTCGTGACTATCCGCAAATGTTTTTGACGA	CAACTAAAGAAGTTATTTGCAGATATATCGTTGGAAAACGGCCAACAGTTTCTACCACGCCCCAAAAGTCGTGACTATCCGCAAATGTTTTTGACGATTCCTCTCTCT	AGTACGTCTGAA	CGCTACTCGTTCCTTTCGA
NC_014103_1__239188_239289__pos	TTAAACCGGCCAACATACCTCCTTTTCCCAATTGAGATATCCGAAACCTCATATAATAGTGGGAATATGGCCCACGAGTTTCTACCCGATGACCGTAAATCATTGGACTATGAGGAGAGTACAATTACTATTTCTTTCTAGCCTAATCGTTCGCTACTCGTTCCTTTCGA	TTAAACCGGCCAACATACC	TCCTTTTCC	CAATTGAGATATCCGAAACCTCATATAATAGTGGGAATATGGCCCACGAGTTTCTACCCGATGACCGTAAATCATTGGACTATGAGGAGAGTACAATTACTA	CAATTGAGATATCCGAAACCTCATATAATAGTGGGAATATGGCCCACGAGTTTCTACCCGATGACCGTAAATCATTGGACTATGAGGAGAGTACAATTACTATTTCTTTCT	AGCCTAATCGTT	CGCTACTCGTTCCTTTCGA
NC_004193_1__760473_760574__pos	TTAAACCGGCCAACATACCTCTCCTTCCCAATTTTTATCCAATGCCTTTCGTATATCCTCGATAATATGGTTCGAAAGTATCTACCGGGTCACCGTAAATGATCTGACTATGAAGGCAGAAGCAGGTTCGTTCCTTTCTTAAGCCATCTAGCGCTACTCGTTCCTTTCGA	TTAAACCGGCCAACATACC	TCTCCTTCC	CAATTTTTATCCAATGCCTTTCGTATATCCTCGATAATATGGTTCGAAAGTATCTACCGGGTCACCGTAAATGATCTGACTATGAAGGCAGAAGCAGGTTCG	CAATTTTTATCCAATGCCTTTCGTATATCCTCGATAATATGGTTCGAAAGTATCTACCGGGTCACCGTAAATGATCTGACTATGAAGGCAGAAGCAGGTTCGTTCCTTTCT	TAAGCCATCTAG	CGCTACTCGTTCCTTTCGA
NC_017743_1__725432_725533__pos	TTAAACCGGCCAACATACCTTTTCTTTTCATGAAATCAAAACACGACCTCATATAATCTTGGGAATATGGCCCATAAGTTTCTACCCGGCAACCGTAAATTGCCGGACTATGCAGGAAAGTGATCGATAACCTCTTCTCCAATATTAGACCCGCTACTCGTTCCTTTCGA	TTAAACCGGCCAACATACC	TTTTCTTTT	CATGAAATCAAAACACGACCTCATATAATCTTGGGAATATGGCCCATAAGTTTCTACCCGGCAACCGTAAATTGCCGGACTATGCAGGAAAGTGATCGATAA	CATGAAATCAAAACACGACCTCATATAATCTTGGGAATATGGCCCATAAGTTTCTACCCGGCAACCGTAAATTGCCGGACTATGCAGGAAAGTGATCGATAACCTCTTCTC	CAATATTAGACC	CGCTACTCGTTCCTTTCGA
NC_014479_1__666671_666772__pos	TTAAACCGGCCAACATACCTTTTCTCTTCATGAAATCAAAACACGACCTCATATAATCTTGGGAATATGGCCCATAAGTTTCTACCCGGCAACCGTAAATTGCCGGACTATGCAGGAAAGTGATCGATAACCTCTTTCCGCAGGAATGTAACGCTACTCGTTCCTTTCGA	TTAAACCGGCCAACATACC	TTTTCTCTT	CATGAAATCAAAACACGACCTCATATAATCTTGGGAATATGGCCCATAAGTTTCTACCCGGCAACCGTAAATTGCCGGACTATGCAGGAAAGTGATCGATAA	CATGAAATCAAAACACGACCTCATATAATCTTGGGAATATGGCCCATAAGTTTCTACCCGGCAACCGTAAATTGCCGGACTATGCAGGAAAGTGATCGATAACCTCTTTCC	GCAGGAATGTAA	CGCTACTCGTTCCTTTCGA
NC_015707_1__448774_448876__pos	TTAAACCGGCCAACATACCTCTTTCTTCCCACGTTGGGAGAATGCTCTTGTATAATTCCGAGAATATGGCTCGGAAGTCTCTACCGGACAGCCGTAAACTGTCCTGGCTACAAGGGCGTAATTTTTTTACCCTTTCTTCGATAACCTTCTCCGCTACTCGTTCCTTTCGA	TTAAACCGGCCAACATACC	TCTTTCTT	CCCACGTTGGGAGAATGCTCTTGTATAATTCCGAGAATATGGCTCGGAAGTCTCTACCGGACAGCCGTAAACTGTCCTGGCTACAAGGGCGTAATTTTTTTAC	CCCACGTTGGGAGAATGCTCTTGTATAATTCCGAGAATATGGCTCGGAAGTCTCTACCGGACAGCCGTAAACTGTCCTGGCTACAAGGGCGTAATTTTTTTACCCTTTCTTC	GATAACCTTCTC	CGCTACTCGTTCCTTTCGA
NC_009828_1__1992239_1992341__neg	TTAAACCGGCCAACATACCCCTCTCTTCCCTCCCACGGGGAATGCCCTTGTATAATTCCGAGAATAGGGCTCGGAAGTCTCTACCGGACAGCCGTAAACTGTCCTGGCTACAAGGGCCTTATCTTTTATCTCTTCTTTTCATCAGCTAACACGCTACTCGTTCCTTTCGA	TTAAACCGGCCAACATACC	CCTCTCTT	CCCTCCCACGGGGAATGCCCTTGTATAATTCCGAGAATAGGGCTCGGAAGTCTCTACCGGACAGCCGTAAACTGTCCTGGCTACAAGGGCCTTATCTTTTATC	CCCTCCCACGGGGAATGCCCTTGTATAATTCCGAGAATAGGGCTCGGAAGTCTCTACCGGACAGCCGTAAACTGTCCTGGCTACAAGGGCCTTATCTTTTATCTCTTCTTTT	CATCAGCTAACA	CGCTACTCGTTCCTTTCGA
NC_004193_1__786767_786867__pos	TTAAACCGGCCAACATACCTCCCCTCCTCCCGACAATTGAAAATGAACCTCATATAAATTTGAGAATATGGCTCAGAAGTTTCTACCCAGCACCGTAAATGGCTGGACTATGAGGGAAGATGGATCATTTCCTTTTCTTGACCATCAACTTCGCTACTCGTTCCTTTCGA	TTAAACCGGCCAACATACC	TCCCCTCCTC	CCGACAATTGAAAATGAACCTCATATAAATTTGAGAATATGGCTCAGAAGTTTCTACCCAGCACCGTAAATGGCTGGACTATGAGGGAAGATGGATCATTT	CCGACAATTGAAAATGAACCTCATATAAATTTGAGAATATGGCTCAGAAGTTTCTACCCAGCACCGTAAATGGCTGGACTATGAGGGAAGATGGATCATTTCCTTTTCTT	GACCATCAACTT	CGCTACTCGTTCCTTTCGA
NC_014098_1__241042_241142__pos	TTAAACCGGCCAACATACCCTTTCCCCTTCCGCACGTGCAGCCACGGACCCGTATAATGCCGGGAATAGGCCCGGCAGTCTCTACCGGGCGACCGGAAATCGCCCGACTACGGGGGAGTGCGGATTGGAATCTCTCCTCTCCAACATACTCCGCTACTCGTTCCTTTCGA	TTAAACCGGCCAACATACC	CTTTCCCCTT	CCGCACGTGCAGCCACGGACCCGTATAATGCCGGGAATAGGCCCGGCAGTCTCTACCGGGCGACCGGAAATCGCCCGACTACGGGGGAGTGCGGATTGGAA	CCGCACGTGCAGCCACGGACCCGTATAATGCCGGGAATAGGCCCGGCAGTCTCTACCGGGCGACCGGAAATCGCCCGACTACGGGGGAGTGCGGATTGGAATCTCTCCTC	TCCAACATACTC	CGCTACTCGTTCCTTTCGA
NC_010718_1__477868_477969__pos	TTAAACCGGCCAACATACCTTCTTTTCTCGAACTTAAACCGTAAACTCTCGTATATTTTCGGGAATAAGGCCCGAAAGTTTCTACCTAATGACCGAGAATCATTTGGCTACGAGAGAGAAAGGGTATCTACCTCTTCCTCTACTATCAACTCGCTACTCGTTCCTTTCGA	TTAAACCGGCCAACATACC	TTCTTTTCT	CGAACTTAAACCGTAAACTCTCGTATATTTTCGGGAATAAGGCCCGAAAGTTTCTACCTAATGACCGAGAATCATTTGGCTACGAGAGAGAAAGGGTATCTA	CGAACTTAAACCGTAAACTCTCGTATATTTTCGGGAATAAGGCCCGAAAGTTTCTACCTAATGACCGAGAATCATTTGGCTACGAGAGAGAAAGGGTATCTACCTCTTCCT	CTACTATCAACT	CGCTACTCGTTCCTTTCGA
NC_013791_2__348357_348458__pos	TTAAACCGGCCAACATACCTCTCCTTTTCGAGAAAACAGAATATCACCTCATATAATCACGGGAATAAGGCCCGAAAGTCTCTACCCAATGACCGTAAATCGTTGGACTATGAGGGAAAGTGTCACTTCACTCCTTTCCATCGCACTTAGTCGCTACTCGTTCCTTTCGA	TTAAACCGGCCAACATACC	TCTCCTTTT	CGAGAAAACAGAATATCACCTCATATAATCACGGGAATAAGGCCCGAAAGTCTCTACCCAATGACCGTAAATCGTTGGACTATGAGGGAAAGTGTCACTTCA	CGAGAAAACAGAATATCACCTCATATAATCACGGGAATAAGGCCCGAAAGTCTCTACCCAATGACCGTAAATCGTTGGACTATGAGGGAAAGTGTCACTTCACTCCTTTCC	ATCGCACTTAGT	CGCTACTCGTTCCTTTCGA
NC_009725_1__3719596_3719696__pos	TTAAACCGGCCAACATACCTCTTCTCTTTCTCATGTAATATCGTTATTCTTGTATATGATCAGTAATATGGTCTGATTGTTTCTACCTAGTGCCGTAAAAGACTAGACTACAAGAAAGTTTGCATAAATTCTTCTTTCTTTGTATGGTTGCCGCTACTCGTTCCTTTCGA	TTAAACCGGCCAACATACC	TCTTCTCTTT	CTCATGTAATATCGTTATTCTTGTATATGATCAGTAATATGGTCTGATTGTTTCTACCTAGTGCCGTAAAAGACTAGACTACAAGAAAGTTTGCATAAATT	CTCATGTAATATCGTTATTCTTGTATATGATCAGTAATATGGTCTGATTGTTTCTACCTAGTGCCGTAAAAGACTAGACTACAAGAAAGTTTGCATAAATTCTTCTTTCT	TTGTATGGTTGC	CGCTACTCGTTCCTTTCGA
NC_017912_1__4026546_4026646__pos	TTAAACCGGCCAACATACCTTCTCCCTTCCTCATGTAATATCGTTATTCTTGTATATGATCAGTAATATGGTCTGATTGTTTCTACCTAGTGCCGTAAAAGACTAGACTACAAGAAAGTTTGCATAAATTTTTCTCCTTGGTGATACATAGCGCTACTCGTTCCTTTCGA	TTAAACCGGCCAACATACC	TTCTCCCTTC	CTCATGTAATATCGTTATTCTTGTATATGATCAGTAATATGGTCTGATTGTTTCTACCTAGTGCCGTAAAAGACTAGACTACAAGAAAGTTTGCATAAATT	CTCATGTAATATCGTTATTCTTGTATATGATCAGTAATATGGTCTGATTGTTTCTACCTAGTGCCGTAAAAGACTAGACTACAAGAAAGTTTGCATAAATTTTTCTCCTT	GGTGATACATAG	CGCTACTCGTTCCTTTCGA
NC_010471_1__1181332_1181426__neg	TTAAACCGGCCAACATACCTTTCTTTCTCCCTAATATTTAGTGAAAATAATTGATATAGTATCGGATAATGGCCGATTGTTTCTAGCCAACACCTATGTTGGACTATCAAAAATATGAATTTGGTTTTCTCCCCTCTCCACACTGGAATGTCGCTACTCGTTCCTTTCGA	TTAAACCGGCCAACATACC	TTTCTTTCTCCC	TAATATTTAGTGAAAATAATTGATATAGTATCGGATAATGGCCGATTGTTTCTAGCCAACACCTATGTTGGACTATCAAAAATATGAATTTGGTT	TAATATTTAGTGAAAATAATTGATATAGTATCGGATAATGGCCGATTGTTTCTAGCCAACACCTATGTTGGACTATCAAAAATATGAATTTGGTTTTCTCCCCTCTCC	ACACTGGAATGT	CGCTACTCGTTCCTTTCGA
NC_009253_1__2382847_2382946__neg	TTAAACCGGCCAACATACCTCTTCTCCTTTACTCATAATGAAATAGATTCCGTATATGCTTAGGAATTGGCTTAAGTGTTTCTACCGGGCAACCGTAATTGCCCGACTACGGAGGGAAAGTGTACCTAGCTTTCTTTTCAAGACTATACGTCGCTACTCGTTCCTTTCGA	TTAAACCGGCCAACATACC	TCTTCTCCTT	TACTCATAATGAAATAGATTCCGTATATGCTTAGGAATTGGCTTAAGTGTTTCTACCGGGCAACCGTAATTGCCCGACTACGGAGGGAAAGTGTACCTAG	TACTCATAATGAAATAGATTCCGTATATGCTTAGGAATTGGCTTAAGTGTTTCTACCGGGCAACCGTAATTGCCCGACTACGGAGGGAAAGTGTACCTAGCTTTCTTTTC	AAGACTATACGT	CGCTACTCGTTCCTTTCGA
NC_014103_1__230059_230160__pos	TTAAACCGGCCAACATACCTTTCTTCCTTATAAATGTTTCGTATACCTTCATATATCCTCGATAATATGGTTCGAGAGTCTCTACCGGGTCACCTTAAACGATCTGACTATGAAGGCAGAACAGTCTATTTCTTTTCCTCGAATCCTATTCCGCTACTCGTTCCTTTCGA	TTAAACCGGCCAACATACC	TTTCTTCCT	TATAAATGTTTCGTATACCTTCATATATCCTCGATAATATGGTTCGAGAGTCTCTACCGGGTCACCTTAAACGATCTGACTATGAAGGCAGAACAGTCTATT	TATAAATGTTTCGTATACCTTCATATATCCTCGATAATATGGTTCGAGAGTCTCTACCGGGTCACCTTAAACGATCTGACTATGAAGGCAGAACAGTCTATTTCTTTTCCT	CGAATCCTATTC	CGCTACTCGTTCCTTTCGA
NC_013315_1__254387_254488__pos	TTAAACCGGCCAACATACCCCTTTCTCTTATATAAAATATAAACTCACTCGTATATGCTCAGAAATATGGTCTGAGAGTCTCTACCAAGATACCGTAAATATCTTGACTATGAGTGAAATTATTATACCACCTCCTTCTAACACAAGAAGGCGCTACTCGTTCCTTTCGA	TTAAACCGGCCAACATACC	CCTTTCTCT	TATATAAAATATAAACTCACTCGTATATGCTCAGAAATATGGTCTGAGAGTCTCTACCAAGATACCGTAAATATCTTGACTATGAGTGAAATTATTATACCA	TATATAAAATATAAACTCACTCGTATATGCTCAGAAATATGGTCTGAGAGTCTCTACCAAGATACCGTAAATATCTTGACTATGAGTGAAATTATTATACCACCTCCTTCT	AACACAAGAAGG	CGCTACTCGTTCCTTTCGA
NC_013316_1__251813_251914__pos	TTAAACCGGCCAACATACCTTTCTTTTCTATATAAAATATAAACTCACTCGTATATGCTCAGAAATATGGTCTGAGAGTCTCTACCAAGATACCGTAAATATCTTGACTATGAGTGAAATTATTATACCACTCCTTTTCTTCCGTTCGAATCGCTACTCGTTCCTTTCGA	TTAAACCGGCCAACATACC	TTTCTTTTC	TATATAAAATATAAACTCACTCGTATATGCTCAGAAATATGGTCTGAGAGTCTCTACCAAGATACCGTAAATATCTTGACTATGAGTGAAATTATTATACCA	TATATAAAATATAAACTCACTCGTATATGCTCAGAAATATGGTCTGAGAGTCTCTACCAAGATACCGTAAATATCTTGACTATGAGTGAAATTATTATACCACTCCTTTTC	TTCCGTTCGAAT	CGCTACTCGTTCCTTTCGA
NC_009922_1__582547_582648__pos	TTAAACCGGCCAACATACCTCCTTTCCCTATTTAAAAACGAATATCACTCATATAATACCGATAATATGGTTCGGAAGTATCTACCGAATGACCGAGAATCATTCGACTATGAGTGGAATTATTATATTACTTTTCTTTTAGTAGCGATTCCGCTACTCGTTCCTTTCGA	TTAAACCGGCCAACATACC	TCCTTTCCC	TATTTAAAAACGAATATCACTCATATAATACCGATAATATGGTTCGGAAGTATCTACCGAATGACCGAGAATCATTCGACTATGAGTGGAATTATTATATTA	TATTTAAAAACGAATATCACTCATATAATACCGATAATATGGTTCGGAAGTATCTACCGAATGACCGAGAATCATTCGACTATGAGTGGAATTATTATATTACTTTTCTTT	TAGTAGCGATTC	CGCTACTCGTTCCTTTCGA
NC_009495_1__3506868_3506965__neg	TTAAACCGGCCAACATACCTCCTCTTTTCTTCAATATTTTCAAAGTCAACTCATATATCCCCATAATAAGGGTGGGAGTATCTACCGAAAACCATAAATTTTCGACTATGAGTGATTATTAATAATGCTTTCTTCTCTTTCCTTAAGTCAACGCTACTCGTTCCTTTCGA	TTAAACCGGCCAACATACC	TCCTCTTTTCT	TCAATATTTTCAAAGTCAACTCATATATCCCCATAATAAGGGTGGGAGTATCTACCGAAAACCATAAATTTTCGACTATGAGTGATTATTAATAATGC	TCAATATTTTCAAAGTCAACTCATATATCCCCATAATAAGGGTGGGAGTATCTACCGAAAACCATAAATTTTCGACTATGAGTGATTATTAATAATGCTTTCTTCTCTT	TCCTTAAGTCAA	CGCTACTCGTTCCTTTCGA
NC_010516_1__395771_395872__pos	TTAAACCGGCCAACATACCTCTTTCTTTTCATATATCATATAAAAAGCTCGTATATCATCGGTAATATGGTCCGAAAGTTTCTACCTGCTAACCATAAATTAGCAGACTACGGGGTATTGTGTATTTAGTCCTCTCCTCGTCCTTGAGTAACGCTACTCGTTCCTTTCGA	TTAAACCGGCCAACATACC	TCTTTCTTT	TCATATATCATATAAAAAGCTCGTATATCATCGGTAATATGGTCCGAAAGTTTCTACCTGCTAACCATAAATTAGCAGACTACGGGGTATTGTGTATTTAGT	TCATATATCATATAAAAAGCTCGTATATCATCGGTAATATGGTCCGAAAGTTTCTACCTGCTAACCATAAATTAGCAGACTACGGGGTATTGTGTATTTAGTCCTCTCCTC	GTCCTTGAGTAA	CGCTACTCGTTCCTTTCGA
NC_012793_1__263180_263281__pos	TTAAACCGGCCAACATACCTCTTCTTTCTGAAATCATCATATGTACCTTCATATATCCTCGGTAATATGGTCCGAGAGTCTCTACCGGGTCGCCGTAAACGACCCGACTATGAAGGCGGAATTAACTAGATTTCTCCTCGTTCCTCTTAAGCGCTACTCGTTCCTTTCGA	TTAAACCGGCCAACATACC	TCTTCTTTC	TGAAATCATCATATGTACCTTCATATATCCTCGGTAATATGGTCCGAGAGTCTCTACCGGGTCGCCGTAAACGACCCGACTATGAAGGCGGAATTAACTAGA	TGAAATCATCATATGTACCTTCATATATCCTCGGTAATATGGTCCGAGAGTCTCTACCGGGTCGCCGTAAACGACCCGACTATGAAGGCGGAATTAACTAGATTTCTCCTC	GTTCCTCTTAAG	CGCTACTCGTTCCTTTCGA
NC_013406_1__1104010_1104111__pos	TTAAACCGGCCAACATACCCCTCTTTCTTTGATGAAATTGAATATGTCTCGTATAAAGCCGGGGATATGGCCCGGAAGTCTCTACCCGAAAACCGTAAATTTTCGGACTACGAGGGAATACAAACGGTGCTTTCTTTTCATCAAGTAGGACCGCTACTCGTTCCTTTCGA	TTAAACCGGCCAACATACC	CCTCTTTCT	TTGATGAAATTGAATATGTCTCGTATAAAGCCGGGGATATGGCCCGGAAGTCTCTACCCGAAAACCGTAAATTTTCGGACTACGAGGGAATACAAACGGTGC	TTGATGAAATTGAATATGTCTCGTATAAAGCCGGGGATATGGCCCGGAAGTCTCTACCCGAAAACCGTAAATTTTCGGACTACGAGGGAATACAAACGGTGCTTTCTTTTC	ATCAAGTAGGAC	CGCTACTCGTTCCTTTCGA
NC_016514_1__489171_489285__pos	TTAAACCGGCCAACATACCTCCTTACCGGAGGTGACATGGATCCCGATCCCACGCTTCTCCTGAACGGGAGCGTTCTTTCTTTCCGGTAAGCCAGCCTTTGTGCTGTCTCACCGGTATGTGAGGCAGCAACGTCCTTCCCCTATCAATCTGCGCTACTCGTTCCTTTCGA	TTAAACCGGCCAACATACC	TC	CTTACCGGAGGTGACATGGATCCCGATCCCACGCTTCTCCTGAACGGGAGCGTTCTTTCTTTCCGGTAAGCCAGCCTTTGTGCTGTCTCACCGGTATGTGAGGCAGCAACGTCCT	CTTACCGGAGGTGACATGGATCCCGATCCCACGCTTCTCCTGAACGGGAGCGTTCTTTCTTTCCGGTAAGCCAGCCTTTGTGCTGTCTCACCGGTATGTGAGGCAGCAACGTCCTTCC	CCTATCAATCTG	CGCTACTCGTTCCTTTCGA
NC_017626_1__5057739_5057854__pos	TTAAACCGGCCAACATACCCTCTTACCGGAGGTTATATGGAACCTGATCCCACGCCTCTCCCTCGACGGAGATTAAAACTTTTCCGGTAAGCCCGTCTTTTCACGGCGTTACCGGATGCGTAAGGCCGTGACGTTTTTTCCTTGGTGTTATCGCTACTCGTTCCTTTCGA	TTAAACCGGCCAACATACC	CT	CTTACCGGAGGTTATATGGAACCTGATCCCACGCCTCTCCCTCGACGGAGATTAAAACTTTTCCGGTAAGCCCGTCTTTTCACGGCGTTACCGGATGCGTAAGGCCGTGACGTTTT	CTTACCGGAGGTTATATGGAACCTGATCCCACGCCTCTCCCTCGACGGAGATTAAAACTTTTCCGGTAAGCCCGTCTTTTCACGGCGTTACCGGATGCGTAAGGCCGTGACGTTTTTT	CCTTGGTGTTAT	CGCTACTCGTTCCTTTCGA
NC_012971_2__4379058_4379173__pos	TTAAACCGGCCAACATACCTCCTTACCGGAGGTTATATGGAACCTGATCCCACGCCTCTCCCTCGACGGAGATTAAAACTTTTCCGGTAAGCCCGTCTTTTCACGGCGTTACCGGATGCGTAAGGCCGTGACGTTTTTTCTATGCTAGTTGCGCTACTCGTTCCTTTCGA	TTAAACCGGCCAACATACC	TC	CTTACCGGAGGTTATATGGAACCTGATCCCACGCCTCTCCCTCGACGGAGATTAAAACTTTTCCGGTAAGCCCGTCTTTTCACGGCGTTACCGGATGCGTAAGGCCGTGACGTTTT	CTTACCGGAGGTTATATGGAACCTGATCCCACGCCTCTCCCTCGACGGAGATTAAAACTTTTCCGGTAAGCCCGTCTTTTCACGGCGTTACCGGATGCGTAAGGCCGTGACGTTTTTT	CTATGCTAGTTG	CGCTACTCGTTCCTTTCGA
NC_012759_1__4404174_4404289__pos	TTAAACCGGCCAACATACCTCCTTACCGGAGGTTATATGGAACCTGATCCCACGCCTCTCCCTCGACGGAGATTAAAACTTTTCCGGTAAGCCCGTCTTTTCACGGCGTTACCGGATGCGTAAGGCCGTGACGTTTTTTCTCGGAATATTGCGCTACTCGTTCCTTTCGA	TTAAACCGGCCAACATACC	TC	CTTACCGGAGGTTATATGGAACCTGATCCCACGCCTCTCCCTCGACGGAGATTAAAACTTTTCCGGTAAGCCCGTCTTTTCACGGCGTTACCGGATGCGTAAGGCCGTGACGTTTT	CTTACCGGAGGTTATATGGAACCTGATCCCACGCCTCTCCCTCGACGGAGATTAAAACTTTTCCGGTAAGCCCGTCTTTTCACGGCGTTACCGGATGCGTAAGGCCGTGACGTTTTTT	CTCGGAATATTG	CGCTACTCGTTCCTTTCGA
NC_011283_1__5065385_5065500__neg	TTAAACCGGCCAACATACCCCCTTACCGGAGAATTTATGGACCCCGATCCCACTCCTCATCCTCGATGGAGCAACCTTTCTTTCCGGTAAGCCTGTTTAACACTGCTTTACCGGAAAGCGTAAAGCAGTGACGTCCTTTAAGAATTAGCCGCGCTACTCGTTCCTTTCGA	TTAAACCGGCCAACATACC	CC	CTTACCGGAGAATTTATGGACCCCGATCCCACTCCTCATCCTCGATGGAGCAACCTTTCTTTCCGGTAAGCCTGTTTAACACTGCTTTACCGGAAAGCGTAAAGCAGTGACGTCCT	CTTACCGGAGAATTTATGGACCCCGATCCCACTCCTCATCCTCGATGGAGCAACCTTTCTTTCCGGTAAGCCTGTTTAACACTGCTTTACCGGAAAGCGTAAAGCAGTGACGTCCTTT	AAGAATTAGCCG	CGCTACTCGTTCCTTTCGA
NC_012731_1__525031_525147__pos	TTAAACCGGCCAACATACCCCCTTACCGGAGATAGTTATGGACCCCGATCCCACTCCTCATCCTCGATGGAGCAACCTTTCTTTCCGGTAAGCCTGTTTAACACTGCTTTACCGGAAAGCGTAAAGCAGTGACGTCCTTAATAGGCGACTTCGCTACTCGTTCCTTTCGA	TTAAACCGGCCAACATACC	CC	CTTACCGGAGATAGTTATGGACCCCGATCCCACTCCTCATCCTCGATGGAGCAACCTTTCTTTCCGGTAAGCCTGTTTAACACTGCTTTACCGGAAAGCGTAAAGCAGTGACGTCCT	CTTACCGGAGATAGTTATGGACCCCGATCCCACTCCTCATCCTCGATGGAGCAACCTTTCTTTCCGGTAAGCCTGTTTAACACTGCTTTACCGGAAAGCGTAAAGCAGTGACGTCCTT	AATAGGCGACTT	CGCTACTCGTTCCTTTCGA
NC_009648_1__5085745_5085861__pos	TTAAACCGGCCAACATACCCTCTTACCGGAGATAGTTATGGACCCCGATCCCACTCCTCATCCTCGATGGAGCAACCTTTCTTTCCGGTAAGCCTGTTTAACACTGCTTTACCGGAAAGCGTAAAGCAGTGACGTCCTTACAGGTTAGCATCGCTACTCGTTCCTTTCGA	TTAAACCGGCCAACATACC	CT	CTTACCGGAGATAGTTATGGACCCCGATCCCACTCCTCATCCTCGATGGAGCAACCTTTCTTTCCGGTAAGCCTGTTTAACACTGCTTTACCGGAAAGCGTAAAGCAGTGACGTCCT	CTTACCGGAGATAGTTATGGACCCCGATCCCACTCCTCATCCTCGATGGAGCAACCTTTCTTTCCGGTAAGCCTGTTTAACACTGCTTTACCGGAAAGCGTAAAGCAGTGACGTCCTT	ACAGGTTAGCAT	CGCTACTCGTTCCTTTCGA
NC_015761_1__4323998_4324109__pos	TTAAACCGGCCAACATACCTCCTCTTACCGGAGGCGATATGGACCCTGAACCCACCCCTCTCCCGTGTTGGAGAATGTTCCTTTTCCGGTAAGCCTGCCTTTGCTGTCTTACCGGGAGTAAGACAGTGACACGTACTCTATGTAACACCTCCGCTACTCGTTCCTTTCGA	TTAAACCGGCCAACATACC	TCCT	CTTACCGGAGGCGATATGGACCCTGAACCCACCCCTCTCCCGTGTTGGAGAATGTTCCTTTTCCGGTAAGCCTGCCTTTGCTGTCTTACCGGGAGTAAGACAGTGACACGTA	CTTACCGGAGGCGATATGGACCCTGAACCCACCCCTCTCCCGTGTTGGAGAATGTTCCTTTTCCGGTAAGCCTGCCTTTGCTGTCTTACCGGGAGTAAGACAGTGACACGTACTCT	ATGTAACACCTC	CGCTACTCGTTCCTTTCGA
NC_011149_1__4632183_4632295__pos	TTAAACCGGCCAACATACCTCTTCTTACCGGAGGCGACATGGACCCTGAACCCACCCCTCTCCCGCGATGGAGAATTTTCCTTTTCCGGTAAGCCTGCCTCTGCTGTCTTACCGGTGTGTAAGACAGTGACACAATTCCCGAATATTGTTGCGCTACTCGTTCCTTTCGA	TTAAACCGGCCAACATACC	TCTT	CTTACCGGAGGCGACATGGACCCTGAACCCACCCCTCTCCCGCGATGGAGAATTTTCCTTTTCCGGTAAGCCTGCCTCTGCTGTCTTACCGGTGTGTAAGACAGTGACACAAT	CTTACCGGAGGCGACATGGACCCTGAACCCACCCCTCTCCCGCGATGGAGAATTTTCCTTTTCCGGTAAGCCTGCCTCTGCTGTCTTACCGGTGTGTAAGACAGTGACACAATTCC	CGAATATTGTTG	CGCTACTCGTTCCTTTCGA
NC_006905_1__4613983_4614095__pos	TTAAACCGGCCAACATACCCTTTCTTACCGGAGGCGACATGGACCCTGAACCCACCCCTCTCCCGCGATGGAGAATTTTCCTTTTCCGGTAAGCCTGCCTCTGCTGTCTTACCGGTGTGTAAGACAGTGACACAATTCTCCGTTGTATACACGCTACTCGTTCCTTTCGA	TTAAACCGGCCAACATACC	CTTT	CTTACCGGAGGCGACATGGACCCTGAACCCACCCCTCTCCCGCGATGGAGAATTTTCCTTTTCCGGTAAGCCTGCCTCTGCTGTCTTACCGGTGTGTAAGACAGTGACACAAT	CTTACCGGAGGCGACATGGACCCTGAACCCACCCCTCTCCCGCGATGGAGAATTTTCCTTTTCCGGTAAGCCTGCCTCTGCTGTCTTACCGGTGTGTAAGACAGTGACACAATTCT	CCGTTGTATACA	CGCTACTCGTTCCTTTCGA
NC_012880_1__3381498_3381613__pos	TTAAACCGGCCAACATACCCTCTACCGGGGGAATCTTGATGGAATCCGATCCTAATCCTCACCCAGAGAACGTTATTATCCACCGGTAAGTCAGTCTTCACGCTGCCTTGCCGGCCCAAGCAAGGCAGCGACGTCTTCCGCATCCGTTAATCGCTACTCGTTCCTTTCGA	TTAAACCGGCCAACATACC	CT	CTACCGGGGGAATCTTGATGGAATCCGATCCTAATCCTCACCCAGAGAACGTTATTATCCACCGGTAAGTCAGTCTTCACGCTGCCTTGCCGGCCCAAGCAAGGCAGCGACGTCTT	CTACCGGGGGAATCTTGATGGAATCCGATCCTAATCCTCACCCAGAGAACGTTATTATCCACCGGTAAGTCAGTCTTCACGCTGCCTTGCCGGCCCAAGCAAGGCAGCGACGTCTTCC	GCATCCGTTAAT	CGCTACTCGTTCCTTTCGA
NC_012912_1__3522418_3522537__pos	TTAAACCGGCCAACATACCCTACCGGAGACCCCCTCAATGGGACCTGACCCTAACCCTCATCCAGGGTACTGCGTCACTCGCCGGTAAGTCAGCTTTACGCTGCCTTGCCGGTCAACACAGGCAAGGCAGCGGCGTTCATCTACGATTCCTCGCTACTCGTTCCTTTCGA	TTAAACCGGCCAACATACC		CTACCGGAGACCCCCTCAATGGGACCTGACCCTAACCCTCATCCAGGGTACTGCGTCACTCGCCGGTAAGTCAGCTTTACGCTGCCTTGCCGGTCAACACAGGCAAGGCAGCGGCGTTCA	CTACCGGAGACCCCCTCAATGGGACCTGACCCTAACCCTCATCCAGGGTACTGCGTCACTCGCCGGTAAGTCAGCTTTACGCTGCCTTGCCGGTCAACACAGGCAAGGCAGCGGCGTTCA	TCTACGATTCCT	CGCTACTCGTTCCTTTCGA
NC_015663_1__2050607_2050723__pos	TTAAACCGGCCAACATACCCTCTTACCGGAGAATTTTATGGACCCCGATCCCACTCCTCATCCTCGATGGATCAACCTTTCTTTCCGGTAAGCCTGTTTAGCACTGCTTTACCGGAAAGCGTAAAGCAGTGACGTCCACGCCAACATCTTACGCTACTCGTTCCTTTCGA	TTAAACCGGCCAACATACC	CT	CTTACCGGAGAATTTTATGGACCCCGATCCCACTCCTCATCCTCGATGGATCAACCTTTCTTTCCGGTAAGCCTGTTTAGCACTGCTTTACCGGAAAGCGTAAAGCAGTGACGTCCA	CTTACCGGAGAATTTTATGGACCCCGATCCCACTCCTCATCCTCGATGGATCAACCTTTCTTTCCGGTAAGCCTGTTTAGCACTGCTTTACCGGAAAGCGTAAAGCAGTGACGTCCAC	GCCAACATCTTA	CGCTACTCGTTCCTTTCGA
NC_015968_1__501640_501754__pos	TTAAACCGGCCAACATACCTTCTTACCGGAGGTTACATGGATCCCGATCCCACGCCTCTCCTGAACGGGAGAGAGCTTTCTTTCCGGTAAGCCAGCCTTTTGCTGTCTCACCGGTGATGTGAGGCAGCAACGTCCCTTCATCTTGTTCAAGCGCTACTCGTTCCTTTCGA	TTAAACCGGCCAACATACC	TT	CTTACCGGAGGTTACATGGATCCCGATCCCACGCCTCTCCTGAACGGGAGAGAGCTTTCTTTCCGGTAAGCCAGCCTTTTGCTGTCTCACCGGTGATGTGAGGCAGCAACGTCCC	CTTACCGGAGGTTACATGGATCCCGATCCCACGCCTCTCCTGAACGGGAGAGAGCTTTCTTTCCGGTAAGCCAGCCTTTTGCTGTCTCACCGGTGATGTGAGGCAGCAACGTCCCTTC	ATCTTGTTCAAG	CGCTACTCGTTCCTTTCGA
NC_014618_1__4206644_4206762__neg	TTAAACCGGCCAACATACCCTTACCGGAGGCTTCATGGATCCCGATCCCACTCCCCATCATCGATGGAGCATAACTTTTTCCCGGTAAGCCAGTCTTTATCACTGCCTTACCGGTTTTGCGTGAGGCAGTGACGTCGTTCGGCATATTGTTCGCTACTCGTTCCTTTCGA	TTAAACCGGCCAACATACC		CTTACCGGAGGCTTCATGGATCCCGATCCCACTCCCCATCATCGATGGAGCATAACTTTTTCCCGGTAAGCCAGTCTTTATCACTGCCTTACCGGTTTTGCGTGAGGCAGTGACGTCGT	CTTACCGGAGGCTTCATGGATCCCGATCCCACTCCCCATCATCGATGGAGCATAACTTTTTCCCGGTAAGCCAGTCTTTATCACTGCCTTACCGGTTTTGCGTGAGGCAGTGACGTCGTT	CGGCATATTGTT	CGCTACTCGTTCCTTTCGA
NC_014121_1__655827_655941__pos	TTAAACCGGCCAACATACCCTCTTACCGGAGGCGACATGGATCCCGATCCCACACCTCTCCTGACCAGGAGAACCCCTTCTTTCCGGTAAGCCAGCCTTGTGCTGTCTCACCGGTGATGTGAGGCAGCAACGTTCTCTTACTGTAGTAAGTCGCTACTCGTTCCTTTCGA	TTAAACCGGCCAACATACC	CT	CTTACCGGAGGCGACATGGATCCCGATCCCACACCTCTCCTGACCAGGAGAACCCCTTCTTTCCGGTAAGCCAGCCTTGTGCTGTCTCACCGGTGATGTGAGGCAGCAACGTTCT	CTTACCGGAGGCGACATGGATCCCGATCCCACACCTCTCCTGACCAGGAGAACCCCTTCTTTCCGGTAAGCCAGCCTTGTGCTGTCTCACCGGTGATGTGAGGCAGCAACGTTCTCTT	ACTGTAGTAAGT	CGCTACTCGTTCCTTTCGA
NC_018079_1__553202_553316__pos	TTAAACCGGCCAACATACCCTCTTACCGGAGGCGACATGGATCCCGATCCCACACCTCTCCTGACCAGGAGAACCCTTTCTTTCCGGTAAGCCAGCCTTGTGCTGTCTCACCGGTGATGTGAGGCAGCAACGTTCTCTCCAACGATTCCATCGCTACTCGTTCCTTTCGA	TTAAACCGGCCAACATACC	CT	CTTACCGGAGGCGACATGGATCCCGATCCCACACCTCTCCTGACCAGGAGAACCCTTTCTTTCCGGTAAGCCAGCCTTGTGCTGTCTCACCGGTGATGTGAGGCAGCAACGTTCT	CTTACCGGAGGCGACATGGATCCCGATCCCACACCTCTCCTGACCAGGAGAACCCTTTCTTTCCGGTAAGCCAGCCTTGTGCTGTCTCACCGGTGATGTGAGGCAGCAACGTTCTCTC	CAACGATTCCAT	CGCTACTCGTTCCTTTCGA
NC_009436_1__495640_495750__pos	TTAAACCGGCCAACATACCCCTTCTTACCGGAGGCTGTATGGACCCTGATCCCACCCCTCTCCCGCGATGGAGAATCTCTTTCCGGTAAGCCAGCCCTCGCTGTCTCACCGGTGATGTGAGGCAGCAACGTCATTTCTCTGATGCAGCTTACGCTACTCGTTCCTTTCGA	TTAAACCGGCCAACATACC	CCTT	CTTACCGGAGGCTGTATGGACCCTGATCCCACCCCTCTCCCGCGATGGAGAATCTCTTTCCGGTAAGCCAGCCCTCGCTGTCTCACCGGTGATGTGAGGCAGCAACGTCAT	CTTACCGGAGGCTGTATGGACCCTGATCCCACCCCTCTCCCGCGATGGAGAATCTCTTTCCGGTAAGCCAGCCCTCGCTGTCTCACCGGTGATGTGAGGCAGCAACGTCATTTCTC	TGATGCAGCTTA	CGCTACTCGTTCCTTTCGA
NC_008253_1__4704294_4704409__pos	TTAAACCGGCCAACATACCTTCTTACCGGAGGTTATATGGAACCTGATCCCACGCCTCTCCCTCGACGGAGATTAAAACTTTTCCGGTAAGCCCGTCTTTTCACGGCGTTACCGGATGCGTAAGGCCGTGACGTTTTCCGACTCTATCCAACGCTACTCGTTCCTTTCGA	TTAAACCGGCCAACATACC	TT	CTTACCGGAGGTTATATGGAACCTGATCCCACGCCTCTCCCTCGACGGAGATTAAAACTTTTCCGGTAAGCCCGTCTTTTCACGGCGTTACCGGATGCGTAAGGCCGTGACGTTTT	CTTACCGGAGGTTATATGGAACCTGATCCCACGCCTCTCCCTCGACGGAGATTAAAACTTTTCCGGTAAGCCCGTCTTTTCACGGCGTTACCGGATGCGTAAGGCCGTGACGTTTTCC	GACTCTATCCAA	CGCTACTCGTTCCTTTCGA
NC_010468_1__4123037_4123152__neg	TTAAACCGGCCAACATACCCTCTTACCGGAGGTTATATGGAACCTGATCCCACGCCTCTCCCTCGACAGAGATTAAAACTTTTCCGGTAAGCCCGTCTTTTCACGGCGTTACCGGATGCGTAAGGCCGTGACGTTTTTTTAGCGTTACTACCGCTACTCGTTCCTTTCGA	TTAAACCGGCCAACATACC	CT	CTTACCGGAGGTTATATGGAACCTGATCCCACGCCTCTCCCTCGACAGAGATTAAAACTTTTCCGGTAAGCCCGTCTTTTCACGGCGTTACCGGATGCGTAAGGCCGTGACGTTTT	CTTACCGGAGGTTATATGGAACCTGATCCCACGCCTCTCCCTCGACAGAGATTAAAACTTTTCCGGTAAGCCCGTCTTTTCACGGCGTTACCGGATGCGTAAGGCCGTGACGTTTTTT	TAGCGTTACTAC	CGCTACTCGTTCCTTTCGA
NC_010658_1__4512153_4512268__neg	TTAAACCGGCCAACATACCTCCTTACCGGAGGTTATATGGAACCTGATCCCACGCCTCTCCCTCGACAGAGATTAAAACTTTTCCGGTAAGCCCGTCTTTTCACGGCGTTACCGGATGCGTAAGGCCGTGACGTTTTTTTAGCGGAATATGCGCTACTCGTTCCTTTCGA	TTAAACCGGCCAACATACC	TC	CTTACCGGAGGTTATATGGAACCTGATCCCACGCCTCTCCCTCGACAGAGATTAAAACTTTTCCGGTAAGCCCGTCTTTTCACGGCGTTACCGGATGCGTAAGGCCGTGACGTTTT	CTTACCGGAGGTTATATGGAACCTGATCCCACGCCTCTCCCTCGACAGAGATTAAAACTTTTCCGGTAAGCCCGTCTTTTCACGGCGTTACCGGATGCGTAAGGCCGTGACGTTTTTT	TAGCGGAATATG	CGCTACTCGTTCCTTTCGA
NC_007606_1__3992977_3993092__pos	TTAAACCGGCCAACATACCCTCTTACCGGAGGTTATATGGAACCTGATCCCACGCCTCTCCCTCGACGGAGATTAAAACTTTTCCGGTAAGCCCGTCTTTTCACGGCGTTACCGGATGCGTAAGGCCGTGACGTTTTTCCGAACTATGTGTCGCTACTCGTTCCTTTCGA	TTAAACCGGCCAACATACC	CT	CTTACCGGAGGTTATATGGAACCTGATCCCACGCCTCTCCCTCGACGGAGATTAAAACTTTTCCGGTAAGCCCGTCTTTTCACGGCGTTACCGGATGCGTAAGGCCGTGACGTTTT	CTTACCGGAGGTTATATGGAACCTGATCCCACGCCTCTCCCTCGACGGAGATTAAAACTTTTCCGGTAAGCCCGTCTTTTCACGGCGTTACCGGATGCGTAAGGCCGTGACGTTTTTC	CGAACTATGTGT	CGCTACTCGTTCCTTTCGA
NC_016822_1__4849981_4850096__pos	TTAAACCGGCCAACATACCTTCTTACCGGAGGTTATATGGAACCTGATCCCACGCCTCTCCCTCGACGGAGATTAAAACTTTTCCGGTAAGCCCGTCTTTTCACGGCGCTACCGGATGCGTAAGGCCGTGACGTTTTTTGTAATCCGACATCGCTACTCGTTCCTTTCGA	TTAAACCGGCCAACATACC	TT	CTTACCGGAGGTTATATGGAACCTGATCCCACGCCTCTCCCTCGACGGAGATTAAAACTTTTCCGGTAAGCCCGTCTTTTCACGGCGCTACCGGATGCGTAAGGCCGTGACGTTTT	CTTACCGGAGGTTATATGGAACCTGATCCCACGCCTCTCCCTCGACGGAGATTAAAACTTTTCCGGTAAGCCCGTCTTTTCACGGCGCTACCGGATGCGTAAGGCCGTGACGTTTTTT	GTAATCCGACAT	CGCTACTCGTTCCTTTCGA
NC_016845_1__535524_535640__pos	TTAAACCGGCCAACATACCCTCTTACCGGAGATAGTTATGGACCCCGATCCCACTCCTCATCCTCGATGGAGCAACCTTTCTTTCCGGTAAGCCTGTTTAACACTGCTTTACCGGAAAGCGTAAAGCAGTGACGTCCTCCGCATAACTTATCGCTACTCGTTCCTTTCGA	TTAAACCGGCCAACATACC	CT	CTTACCGGAGATAGTTATGGACCCCGATCCCACTCCTCATCCTCGATGGAGCAACCTTTCTTTCCGGTAAGCCTGTTTAACACTGCTTTACCGGAAAGCGTAAAGCAGTGACGTCCT	CTTACCGGAGATAGTTATGGACCCCGATCCCACTCCTCATCCTCGATGGAGCAACCTTTCTTTCCGGTAAGCCTGTTTAACACTGCTTTACCGGAAAGCGTAAAGCAGTGACGTCCTC	CGCATAACTTAT	CGCTACTCGTTCCTTTCGA
NC_011205_1__4691925_4692037__pos	TTAAACCGGCCAACATACCCTTCCTTACCGGAGGCGACATGGACCCTGAACCCACCCCTCTCCCGCGATGGAGAATTTTCCTTTTCCGGTAAGCCTGCCTCTGCTGTCTTACCGGTGTGTAAGACAGTGACACAATTCCTTACTCTCTTCGCGCTACTCGTTCCTTTCGA	TTAAACCGGCCAACATACC	CTTC	CTTACCGGAGGCGACATGGACCCTGAACCCACCCCTCTCCCGCGATGGAGAATTTTCCTTTTCCGGTAAGCCTGCCTCTGCTGTCTTACCGGTGTGTAAGACAGTGACACAAT	CTTACCGGAGGCGACATGGACCCTGAACCCACCCCTCTCCCGCGATGGAGAATTTTCCTTTTCCGGTAAGCCTGCCTCTGCTGTCTTACCGGTGTGTAAGACAGTGACACAATTCC	TTACTCTCTTCG	CGCTACTCGTTCCTTTCGA
NC_016854_1__4721469_4721581__pos	TTAAACCGGCCAACATACCCTTCCTTACCGGAGGCGACATGGACCCTGAACCCACCCCTCTCCCGCGATGGAGAATTTTCCTTTTCCGGTAAGCCTGCCTCTGCTGTCTTACCGGTGTGTAAGACAGTGACACAATTCCGAGACAACAAGTCGCTACTCGTTCCTTTCGA	TTAAACCGGCCAACATACC	CTTC	CTTACCGGAGGCGACATGGACCCTGAACCCACCCCTCTCCCGCGATGGAGAATTTTCCTTTTCCGGTAAGCCTGCCTCTGCTGTCTTACCGGTGTGTAAGACAGTGACACAAT	CTTACCGGAGGCGACATGGACCCTGAACCCACCCCTCTCCCGCGATGGAGAATTTTCCTTTTCCGGTAAGCCTGCCTCTGCTGTCTTACCGGTGTGTAAGACAGTGACACAATTCC	GAGACAACAAGT	CGCTACTCGTTCCTTTCGA
NC_018522_1__4827660_4827776__neg	TTAAACCGGCCAACATACCTTCTTACCGGAGATAGTTATGGACCCCGATCCCACTCCTCATCCTCGATGGAGCAACCTTTCTTTCCGGTAAGCCTGTTTAACACTGCTTTACCGGAAAGCGTAAAGCAGTGACGTCCTCTTAGTGCTGATTCGCTACTCGTTCCTTTCGA	TTAAACCGGCCAACATACC	TT	CTTACCGGAGATAGTTATGGACCCCGATCCCACTCCTCATCCTCGATGGAGCAACCTTTCTTTCCGGTAAGCCTGTTTAACACTGCTTTACCGGAAAGCGTAAAGCAGTGACGTCCT	CTTACCGGAGATAGTTATGGACCCCGATCCCACTCCTCATCCTCGATGGAGCAACCTTTCTTTCCGGTAAGCCTGTTTAACACTGCTTTACCGGAAAGCGTAAAGCAGTGACGTCCTC	TTAGTGCTGATT	CGCTACTCGTTCCTTTCGA
NC_017540_1__277206_277322__pos	TTAAACCGGCCAACATACCTTCTTACCGGAGATAGTTATGGACCCCGATCCCACTCCTCATCCTCGATGGAGCAACCTTTCTTTCCGGTAAGCCTGTTTAACACTGCTTTACCGGAAAGCGTAAAGCAGTGACGTCCTCGGTACAACTCATCGCTACTCGTTCCTTTCGA	TTAAACCGGCCAACATACC	TT	CTTACCGGAGATAGTTATGGACCCCGATCCCACTCCTCATCCTCGATGGAGCAACCTTTCTTTCCGGTAAGCCTGTTTAACACTGCTTTACCGGAAAGCGTAAAGCAGTGACGTCCT	CTTACCGGAGATAGTTATGGACCCCGATCCCACTCCTCATCCTCGATGGAGCAACCTTTCTTTCCGGTAAGCCTGTTTAACACTGCTTTACCGGAAAGCGTAAAGCAGTGACGTCCTC	GGTACAACTCAT	CGCTACTCGTTCCTTTCGA
NC_009792_1__3321666_3321780__pos	TTAAACCGGCCAACATACCCTGGAACGTCACTGCCTTACGTATCCGGTAAGACAGTGAAAAACAGGCTTACCGGAAAGGGCTATTTCTCCATCGCGGGAGAGGGGTGGGTTCGGGATCCATGCAGCCTCCGGTAAGTTCCCGGTTCTATTACGCTACTCGTTCCTTTCGA	TTAAACCGGCCAACATACC	CT	GGAACGTCACTGCCTTACGTATCCGGTAAGACAGTGAAAAACAGGCTTACCGGAAAGGGCTATTTCTCCATCGCGGGAGAGGGGTGGGTTCGGGATCCATGCAGCCTCCGGTAAG	GGAACGTCACTGCCTTACGTATCCGGTAAGACAGTGAAAAACAGGCTTACCGGAAAGGGCTATTTCTCCATCGCGGGAGAGGGGTGGGTTCGGGATCCATGCAGCCTCCGGTAAGTTC	CCGGTTCTATTA	CGCTACTCGTTCCTTTCGA
SARS_CoV_2_0	TTAAACCGGCCAACATACCTTCCTTCTCCTTTTCTGTTTTTAAACGGGTTTGCGGTGTAAGTGCAGCCCGTCTTACACCGTGCGGCACAGGCACTAGTACTGATGTCGTATACAGGGCTTTTGTCTCTTCCTTCTTCTTTTAGCTACACCACGCTACTCGTTCCTTTCGA	TTAAACCGGCCAACATACC	TTCCTTCTCCTTTTCT	GTTTTTAAACGGGTTTGCGGTGTAAGTGCAGCCCGTCTTACACCGTGCGGCACAGGCACTAGTACTGATGTCGTATACAGGGCTTTTG	GTTTTTAAACGGGTTTGCGGTGTAAGTGCAGCCCGTCTTACACCGTGCGGCACAGGCACTAGTACTGATGTCGTATACAGGGCTTTTGTCTCTTCCTTCTTCTT	TTAGCTACACCA	CGCTACTCGTTCCTTTCGA
SARS_CoV_1_0	TTAAACCGGCCAACATACCTTCCCCTCCTTTTCTTTTCCTTTAAACGGGTTTGCGGTGTAAGTGCAGCCCGTCTTACACCGTGCGGCACAGGCACTAGTACTGATGTCGTCTACAGGGCTTTTTCTCCTCTTCTTCTCTACCTGTAACAACCGCTACTCGTTCCTTTCGA	TTAAACCGGCCAACATACC	TTCCCCTCCTTTTCTTTTCC	TTTAAACGGGTTTGCGGTGTAAGTGCAGCCCGTCTTACACCGTGCGGCACAGGCACTAGTACTGATGTCGTCTACAGGGCT	TTTAAACGGGTTTGCGGTGTAAGTGCAGCCCGTCTTACACCGTGCGGCACAGGCACTAGTACTGATGTCGTCTACAGGGCTTTTTCTCCTCTTCTTCTCT	ACCTGTAACAAC	CGCTACTCGTTCCTTTCGA
HIV_0	TTAAACCGGCCAACATACCTCTTCTTCCTTTCTTCTCTTCTTTCTCCCTTCTTCCTTGGGAAGATCTGGCCTTCCCACAAGGGAAGGCCAGGGAATCTTCCCCTTTCTTCTCTCCTTTCTCCCTTCTCTCTCTTCCTTCAGCATACACATCCGCTACTCGTTCCTTTCGA	TTAAACCGGCCAACATACC	TCTTCTTCCTTTCTTCTCTTCTTTCTCCCTTCTTCCTT	GGGAAGATCTGGCCTTCCCACAAGGGAAGGCCAGGGAATCTTCCC	GGGAAGATCTGGCCTTCCCACAAGGGAAGGCCAGGGAATCTTCCCCTTTCTTCTCTCCTTTCTCCCTTCTCTCTCTTCCTTC	AGCATACACATC	CGCTACTCGTTCCTTTCGA
Influenza_A__H3N2__0	TTAAACCGGCCAACATACCCTTCCTTCTTTTCCTTTCCTTCTCTTTTGGTCTAAGAGATGATCTTCTTGAAAATTTGCAGACCTATCAGAAACGAATGGGGGTGCAGATGCTCTTTTCTTTCTCTTCTTCCTTCTTTTCAAGAGAGACGTTCGCTACTCGTTCCTTTCGA	TTAAACCGGCCAACATACC	CTTCCTTCTTTTCCTTTCCTTCTCTTTT	GGTCTAAGAGATGATCTTCTTGAAAATTTGCAGACCTATCAGAAACGAATGGGGGTGCAGATG	GGTCTAAGAGATGATCTTCTTGAAAATTTGCAGACCTATCAGAAACGAATGGGGGTGCAGATGCTCTTTTCTTTCTCTTCTTCCTTCTTTTC	AAGAGAGACGTT	CGCTACTCGTTCCTTTCGA
Influenza_A__H1N1__0	TTAAACCGGCCAACATACCTCTTCTCCTTCTTCCCTTCCTTTCTTCCGGTCTGAAAAATGATCTCCTTGAAAATTTACAGGCCTATCAGAAACGAATGGGGGTGCAGATGTTTTCTTTCTTTTCTTTTCCCTTCTTCCTTAGATTGTGGCACGCTACTCGTTCCTTTCGA	TTAAACCGGCCAACATACC	TCTTCTCCTTCTTCCCTTCCTTTCTTCC	GGTCTGAAAAATGATCTCCTTGAAAATTTACAGGCCTATCAGAAACGAATGGGGGTGCAGATG	GGTCTGAAAAATGATCTCCTTGAAAATTTACAGGCCTATCAGAAACGAATGGGGGTGCAGATGTTTTCTTTCTTTTCTTTTCCCTTCTTCCT	TAGATTGTGGCA	CGCTACTCGTTCCTTTCGA
Influenza_A__H5N1__0	TTAAACCGGCCAACATACCTTTCTTTTCTCCTTCTCTTCCTCTTTCTGGTCTAAGAGATAATCTTCTTGAAAATCTGCAGGCCTACCAGAAACGAATGGGAGTGCAGATGCCTTCTCTTCTTTTCCTTCTTCTTTTCTTCAGGATGACATTCGCTACTCGTTCCTTTCGA	TTAAACCGGCCAACATACC	TTTCTTTTCTCCTTCTCTTCCTCTTTCT	GGTCTAAGAGATAATCTTCTTGAAAATCTGCAGGCCTACCAGAAACGAATGGGAGTGCAGATG	GGTCTAAGAGATAATCTTCTTGAAAATCTGCAGGCCTACCAGAAACGAATGGGAGTGCAGATGCCTTCTCTTCTTTTCCTTCTTCTTTTCTT	CAGGATGACATT	CGCTACTCGTTCCTTTCGA
Mus_musculus_0	TTAAACCGGCCAACATACCCTTCTGATTCGTCAGTAGGGTTGTAAAGGTTTTTCTTTTCCTGAGAAAACAACCTTTTGTTTTCTCAGGTTTTGCTTTTTGGCCTTTCCCTAGCTTTAAAAAAAAAAAAGCAAAATCTTCCCTATCCTAACACGCTACTCGTTCCTTTCGA	TTAAACCGGCCAACATACC	CTTCT	GATTCGTCAGTAGGGTTGTAAAGGTTTTTCTTTTCCTGAGAAAACAACCTTTTGTTTTCTCAGGTTTTGCTTTTTGGCCTTTCCCTAGCTTTAAAAAAAAAAAAGCAAAA	GATTCGTCAGTAGGGTTGTAAAGGTTTTTCTTTTCCTGAGAAAACAACCTTTTGTTTTCTCAGGTTTTGCTTTTTGGCCTTTCCCTAGCTTTAAAAAAAAAAAAGCAAAATCTTC	CCTATCCTAACA	CGCTACTCGTTCCTTTCGA
Vibrio_vulnificus_0	TTAAACCGGCCAACATACCTCATATAATCCTAATGATATGGTTTGGGAGTTTCTACCAAGAGCCTTAAACTCTTGATTATGAAGTCTGTCGCTTTATCCGAAATTTTATAAAGAGAAGACTCATGAATTACTTTGACCTTCTACTACGCTACGCTACTCGTTCCTTTCGA	TTAAACCGGCCAACATACC		TCATATAATCCTAATGATATGGTTTGGGAGTTTCTACCAAGAGCCTTAAACTCTTGATTATGAAGTCTGTCGCTTTATCCGAAATTTTATAAAGAGAAGACTCATGAATTACTTTGACCT	TCATATAATCCTAATGATATGGTTTGGGAGTTTCTACCAAGAGCCTTAAACTCTTGATTATGAAGTCTGTCGCTTTATCCGAAATTTTATAAAGAGAAGACTCATGAATTACTTTGACCT	TCTACTACGCTA	CGCTACTCGTTCCTTTCGA
Mus_musculus_1	TTAAACCGGCCAACATACCTCTCTCCTTTCTTTATCTCTGCCCCTCAGAGTCCTGGGGAGGATGGATGGAACAGGAGGAGCATCATGAGAAGGCTTCCTGTAAACTACGGAGGGTGAGGGGACGGATCTTCCTTCTTTTGCTCTACATAGACGCTACTCGTTCCTTTCGA	TTAAACCGGCCAACATACC	TCTCTCCTTTCTTT	ATCTCTGCCCCTCAGAGTCCTGGGGAGGATGGATGGAACAGGAGGAGCATCATGAGAAGGCTTCCTGTAAACTACGGAGGGTGAGGGGACGGA	ATCTCTGCCCCTCAGAGTCCTGGGGAGGATGGATGGAACAGGAGGAGCATCATGAGAAGGCTTCCTGTAAACTACGGAGGGTGAGGGGACGGATCTTCCTTCTTTT	GCTCTACATAGA	CGCTACTCGTTCCTTTCGA
Homo_sapiens_0	TTAAACCGGCCAACATACCCTTTCTCCTCCTCTTCCTTTTCTCTCTTTCCCCTTCCCGACTTAAACCAATGCCCTAGTGAGGGGGCATTGGGCATTAAGCCCTCTCTTTTCCTTTTCTTTCCTCTTCTTCTTCTTCTTCCCTCAATTATCTCGCTACTCGTTCCTTTCGA	TTAAACCGGCCAACATACC	CTTTCTCCTCCTCTTCCTTTTCTCTCTTTCCCCTTCCC	GACTTAAACCAATGCCCTAGTGAGGGGGCATTGGGCATTAAGCCC	GACTTAAACCAATGCCCTAGTGAGGGGGCATTGGGCATTAAGCCCTCTCTTTTCCTTTTCTTTCCTCTTCTTCTTCTTCTTC	CCTCAATTATCT	CGCTACTCGTTCCTTTCGA
Homo_sapiens_1	TTAAACCGGCCAACATACCCTTTCCCTCCTCTCTTGGAACGGATTTAGAAGCCTGCAGTAGGGGAGTGGGGAGTGGAGAGAGGGAGCCCAGAGTTACAGACGGCGGCGAGAGGAAGGAGGGGCGTTCTTCCCTTTCTTTAAGTCGGTAATCCGCTACTCGTTCCTTTCGA	TTAAACCGGCCAACATACC	CTTTCCCTCCTCTCTT	GGAACGGATTTAGAAGCCTGCAGTAGGGGAGTGGGGAGTGGAGAGAGGGAGCCCAGAGTTACAGACGGCGGCGAGAGGAAGGAGGGGCG	GGAACGGATTTAGAAGCCTGCAGTAGGGGAGTGGGGAGTGGAGAGAGGGAGCCCAGAGTTACAGACGGCGGCGAGAGGAAGGAGGGGCGTTCTTCCCTTTCTTT	AAGTCGGTAATC	CGCTACTCGTTCCTTTCGA
Homo_sapiens_2	TTAAACCGGCCAACATACCTCCTTTCCTTTCCTTTCCTTTCTCTTTCTTTTCTCCCCTAACAAGGAACGCGGCTGGAACGACCCGCCGCAGTTCTCATACCTTTCCTCCTTCTCTTCTTCTTTCTTTCTTTTCTCTTCTAAGTTACCACCTCGCTACTCGTTCCTTTCGA	TTAAACCGGCCAACATACC	TCCTTTCCTTTCCTTTCCTTTCTCTTTCTTTTCTCCCCT	AACAAGGAACGCGGCTGGAACGACCCGCCGCAGTTCTCATAC	AACAAGGAACGCGGCTGGAACGACCCGCCGCAGTTCTCATACCTTTCCTCCTTCTCTTCTTCTTTCTTTCTTTTCTCTTCT	AAGTTACCACCT	CGCTACTCGTTCCTTTCGA
Herpesvirus_saimiri_0	TTAAACCGGCCAACATACCTCCTTTTCTCCTTCTCTCTTCCTTCTTTCTCCTTTTCTTTTCTCAGGTACTGGGTGTAAATATGATGACCGGTACCATTCTTTCTCTCCCTTTCTTTTCTTTTCTTTCTTTTCCTCCCTTAAGCGAACAGTTCGCTACTCGTTCCTTTCGA	TTAAACCGGCCAACATACC	TCCTTTTCTCCTTCTCTCTTCCTTCTTTCTCCTTTTCTTTTCTC	AGGTACTGGGTGTAAATATGATGACCGGTACCA	AGGTACTGGGTGTAAATATGATGACCGGTACCATTCTTTCTCTCCCTTTCTTTTCTTTTCTTTCTTTTCCTCCCTT	AAGCGAACAGTT	CGCTACTCGTTCCTTTCGA
Drosophila_melanogaster_0	TTAAACCGGCCAACATACCTTCTCCTTCCTCCTTTTCTTTTCTCTTTCTCCTTCCCTTCTGGAACGGTATTGAAAGCCTATGCATTCATTACGGTTCAACTCCTCTCTTCTCTCTTTCCCCTTTCTTTCCTCTCTTCTCACCATTAAGTCACGCTACTCGTTCCTTTCGA	TTAAACCGGCCAACATACC	TTCTCCTTCCTCCTTTTCTTTTCTCTTTCTCCTTCCCTTC	TGGAACGGTATTGAAAGCCTATGCATTCATTACGGTTCAA	TGGAACGGTATTGAAAGCCTATGCATTCATTACGGTTCAACTCCTCTCTTCTCTCTTTCCCCTTTCTTTCCTCTCTTCTC	ACCATTAAGTCA	CGCTACTCGTTCCTTTCGA
Drosophila_melanogaster_1	TTAAACCGGCCAACATACCCTCTCTTTTCTTCTTTCTCTCCTCTCTAAGGTTCGTGTTTCGGAAAACGCATTAAAAGGCGTAATTTTAAATCGTTTTCCGAAATGGGAATCACATCTCTTCTCTTTTCTTCTCTCTCTTATGTGGTCATTGCGCTACTCGTTCCTTTCGA	TTAAACCGGCCAACATACC	CTCTCTTTTCTTCTTTCTCTCCTCTC	TAAGGTTCGTGTTTCGGAAAACGCATTAAAAGGCGTAATTTTAAATCGTTTTCCGAAATGGGAATCACA	TAAGGTTCGTGTTTCGGAAAACGCATTAAAAGGCGTAATTTTAAATCGTTTTCCGAAATGGGAATCACATCTCTTCTCTTTTCTTCTCTCTCTT	ATGTGGTCATTG	CGCTACTCGTTCCTTTCGA
Arabidopsis_thaliana_0	TTAAACCGGCCAACATACCCGCAGAGAGAGAGAGAGAGCCACGTCCCTGTTGCAAAATAAGCCGTAGGCTTCTTCACTGTGAAGCAAACACAAGTTTTTGACAGAAGTGAAGAACACATACACTCAAGATCTCGATGCAAGAATAAGCCTGCGCTACTCGTTCCTTTCGA	TTAAACCGGCCAACATACC		CGCAGAGAGAGAGAGAGAGCCACGTCCCTGTTGCAAAATAAGCCGTAGGCTTCTTCACTGTGAAGCAAACACAAGTTTTTGACAGAAGTGAAGAACACATACACTCAAGATCTCGATGCA	CGCAGAGAGAGAGAGAGAGCCACGTCCCTGTTGCAAAATAAGCCGTAGGCTTCTTCACTGTGAAGCAAACACAAGTTTTTGACAGAAGTGAAGAACACATACACTCAAGATCTCGATGCA	AGAATAAGCCTG	CGCTACTCGTTCCTTTCGA
Homo_sapiens_3	TTAAACCGGCCAACATACCTTTCCCCTTTTCTTTTCTCTTCTCTTCTCTCTCTCCTCCTCTCCTTTCCAAAGGCTCTTTTCAGAGCCACCCACTTCCTCTTCTTTTCTCTCTTTTCTTTCTCTCCTCCTTCTCCTCCTTACCGCAATAATGCGCTACTCGTTCCTTTCGA	TTAAACCGGCCAACATACC	TTTCCCCTTTTCTTTTCTCTTCTCTTCTCTCTCTCCTCCTCTCCTTT	CCAAAGGCTCTTTTCAGAGCCACCCA	CCAAAGGCTCTTTTCAGAGCCACCCACTTCCTCTTCTTTTCTCTCTTTTCTTTCTCTCCTCCTTCTCCTCCTT	ACCGCAATAATG	CGCTACTCGTTCCTTTCGA
Drosophila_melanogaster_2	TTAAACCGGCCAACATACCCTTCTCCCTCCTTTTCTCCTTTCTCTTTCCTTTTCTTCTTTCCTTCTTCCAAAAGTCCTTTTCAGGGCTACCACTTTCTTTCCCTTCTTTTCTTTCCCTCCTTCCTCTTTCTCTCTCTTTGCTTAGATGCAACGCTACTCGTTCCTTTCGA	TTAAACCGGCCAACATACC	CTTCTCCCTCCTTTTCTCCTTTCTCTTTCCTTTTCTTCTTTCCTTCTT	CCAAAAGTCCTTTTCAGGGCTACCA	CCAAAAGTCCTTTTCAGGGCTACCACTTTCTTTCCCTTCTTTTCTTTCCCTCCTTCCTCTTTCTCTCTCTTT	GCTTAGATGCAA	CGCTACTCGTTCCTTTCGA
C__elegans_0	TTAAACCGGCCAACATACCTTTTCTCTCTCCTTCTCTTCTCCCTTTCTCCTTCTCCTCTTCCTCCTCCAACGGCCCTCTTTAGGGCCACAAACCTTTCTTTCTTCTCTCCTTTCTTTTCCTTCCTCCTCCTTTCTCTTCCACAACATTCAGCGCTACTCGTTCCTTTCGA	TTAAACCGGCCAACATACC	TTTTCTCTCTCCTTCTCTTCTCCCTTTCTCCTTCTCCTCTTCCTCCT	CCAACGGCCCTCTTTAGGGCCACAAA	CCAACGGCCCTCTTTAGGGCCACAAACCTTTCTTTCTTCTCTCCTTTCTTTTCCTTCCTCCTCCTTTCTCTTC	CACAACATTCAG	CGCTACTCGTTCCTTTCGA
Hammerhead_ribozyme_0	TTAAACCGGCCAACATACCAAACAAACAAAGCTGTCACCGGATGTGCTTTCCGGTCTGATGAGTCCGTGTCCATACCAGCATCGTCTTGATGCCCTTGGCAGGGACGGGACGAGGACGAAACAGCAAAAAGAAAAATACACTCGATCTATCCGCTACTCGTTCCTTTCGA	TTAAACCGGCCAACATACC		AAACAAACAAAGCTGTCACCGGATGTGCTTTCCGGTCTGATGAGTCCGTGTCCATACCAGCATCGTCTTGATGCCCTTGGCAGGGACGGGACGAGGACGAAACAGCAAAAAGAAAAATA	AAACAAACAAAGCTGTCACCGGATGTGCTTTCCGGTCTGATGAGTCCGTGTCCATACCAGCATCGTCTTGATGCCCTTGGCAGGGACGGGACGAGGACGAAACAGCAAAAAGAAAAATAC	ACTCGATCTATC	CGCTACTCGTTCCTTTCGA
Hammerhead_ribozyme_1	TTAAACCGGCCAACATACCAAACAAACAAAGCTGTCACCGGATGTGCTTTCCGGTCTGATGAGTCCGTGTTGCTGATACCAGCATCGTCTTGATGCCCTTGGCAGCAGTGGACGAGGACGAAACAGCAAAAAGAAAAATCACTAGATAGTACGCTACTCGTTCCTTTCGA	TTAAACCGGCCAACATACC		AAACAAACAAAGCTGTCACCGGATGTGCTTTCCGGTCTGATGAGTCCGTGTTGCTGATACCAGCATCGTCTTGATGCCCTTGGCAGCAGTGGACGAGGACGAAACAGCAAAAAGAAAAA	AAACAAACAAAGCTGTCACCGGATGTGCTTTCCGGTCTGATGAGTCCGTGTTGCTGATACCAGCATCGTCTTGATGCCCTTGGCAGCAGTGGACGAGGACGAAACAGCAAAAAGAAAAAT	CACTAGATAGTA	CGCTACTCGTTCCTTTCGA
